# Met32 governs transcriptional control of sulfur metabolic flexibility and resistance to reactive sulfur species in the human fungal pathogen *Candida albicans*

**DOI:** 10.1101/2025.05.12.653471

**Authors:** Anagha C.T. Menon, Faiza Tebbji, Azadeh Alikashani, Antony T. Vincent, Adnane Sellam

**Author notes:** Address correspondence to Adnane Sellam.

## Abstract

Although considerable advances have been made in understanding the metabolic machinery that enables bacteria to utilize sulfur sources, many aspects of this process remain understudied in fungi. To explore the genetic circuit by which the highly prevalent human opportunistic yeast *Candida albicans* controls sulfur utilization, we characterized the transcriptional landscape associated with sulfur starvation in this fungus. We identified many desulfonation enzymes that were differentially modulated and showed that Jlp12, a sulfonate/α-ketoglutarate dioxygenase, was critical for the utilization of different sulfur sources found in many niches of the human host. We also uncovered that the Zinc-finger transcription factor Met32 acts as a master regulator, that modulates genes of sulfur utilization including Jlp12. Importantly, we found that *C. albicans* Met32 exclusively regulates sulfur utilization genes, while in the *Saccharomyces cerevisiae* lineage, it controls methionine biosynthesis. This work also identified Seo13 as the first major facilitator superfamily transporter in fungi that transports the alternative sulfur source glutathione, under the direct control of Met32. Furthermore, we showed that Met32 modulates *C. albicans* tolerance to sulfite excess by tuning the basal transcriptional level of the superoxide dismutase Sod1. This underscores the dual role of Met32 in the breakdown of sulfur-containing metabolites and the neutralization of the resulting reactive sulfur species (RSS). Our study delineates a new mechanism by which fungal pathogens utilize sulfur sources and neutralize RSS and underscores its importance in fungal fitness *in vivo*.

**Importance:** *Candida albicans* is the most prevalent fungal colonizer of humans and it is also the first cause of disseminated fungal infections leading to a high mortality rate. The ability of this yeast to metabolize a plethora of carbon and nitrogen sources inside the host is a critical asset for both the commensal and the pathogenic lifestyles of this yeast. Thus, these pathways represent attractive targets for antifungal therapy. While sulfur is an essential nutritional element for all living organisms, its contribution to fungal virulence remains understudied. Here, we describe new players of sulfur utilization metabolism in *C. albicans* and underline their importance in supporting fungal virulence. This work emphasizes the significance of targeting sulfur metabolic flexibility to manage fungal infections.
