## Supplementary material for "Met32 governs transcriptional control of sulfur metabolic flexibility and resistance to reactive sulfur species in the human fungal pathogen *Candida albicans*": Table S6

### Sheet: Strains
Name	Reference (PMID)	Genotype
SC5314	Fonzi et al., 1993 (8349105)
SN152	Noble et al., 2005 (15701792)	ura3/::imm434::URA3/ura3::imm434 iro1::IRO1/iro1::imm434 his1::hisG/his1::hisG leu2/leu2 arg4/arg4
SN250	Noble et al., 2010 (20543849)	ura3Δ/::imm434/URA3 iro1::IRO1/iro1::imm434 his1::hisG/his1::hisG Leu2Δ::C.dubliniensis HIS1/leu2Δ::C.maltosa LEU2 arg4/arg4
SN148	Noble et al., 2005 (15701792)	arg4Δ/arg4Δ leu2Δ/leu2Δ his1Δ/his1Δ ura3Δ::imm434/ura3Δ::imm434iro1Δ::imm434/iro1Δ::imm434
SN100	Noble et al., 2005 (15701792)	his1Δ/his1Δ URA3/ura3Δ::imm434IRO1/iro1Δ::imm434
CAI4	Fonzi et al., 1993 (8349105)	ura3::imm434/ura3::imm434 iro1/iro1::imm434
BWP17	Wilson et al., 1999 (10074081)	ura3::imm434/ura3::imm434 iro1/iro1::imm434 his1::hisG/his1::hisG arg4/arg4
WT-pAct (SN148-CIpAct)	Sellam et al. 2019 (30921326)	SN148 RPS1::CIpACT-URA3
met32	Homman et al., 2009 (1000783)	met32Δ::LEU2/met32Δ::HIS1 ARG4/arg4Δ leu2Δ/leu2Δ his1Δ/his1Δ URA3/ura3Δ::imm434 IRO1/iro1Δ::imm434
met32-pMET32	This study	met32Δ::LEU2/met32Δ::HIS1 ARG4/arg4Δ leu2Δ/leu2Δ his1Δ/his1Δ URA3/ura3Δ::imm434 IRO1/iro1Δ::imm434 neutl5::MET32
fmo1	Roemer et al., 2003 (14507378)	fmo1Δ::URA3 / fmo1-tetO
fmo2	Roemer et al., 2003 (14507378)	fmo2Δ::URA3 / fmo2-tetO
fmo3	Roemer et al., 2003 (14507378)	fmo3Δ::URA3 / fmo3-tetO
fmo5	Roemer et al., 2003 (14507378)	fmo5Δ::URA3 / fmo5-tetO
ssp96	This study	SN152 ssp96::HIS1/ssp96::LEU2
sox1	Roemer et al., 2003 (14507378)	sox1Δ::URA3 / sox1-tetO
sox2	Roemer et al., 2003 (14507378)	sox2Δ::URA3 / sox2-tetO
ays1	Roemer et al., 2003 (14507378)	ays1Δ::URA3 / ays1-tetO
jlp11	Roemer et al., 2003 (14507378)	SN152 jlp11::LEU2/jlp11::ARG4
jlp12	This study	SN152 jlp11::LEU2/jlp11::ARG4
jlp13	Roemer et al., 2003 (14507378)	jlp12Δ::URA3 / jlp12-tetO
jlp21	Roemer et al., 2003 (14507378)	jlp21Δ::URA3 / jlp21-tetO
jlp22	Roemer et al., 2003 (14507378)	jlp21Δ::URA3 / jlp22-tetO
soa1	This study	SN152 soa1::HIS1/soa1::LEU2
orf19.6522	Roemer et al., 2003 (14507378)	orf19.6522Δ::URA3 /orf19.6522-tetO
orf19.7158	Roemer et al., 2003 (14507378)	orf19.7158Δ::URA3 /orf19.7158-tetO
seo1	Roemer et al., 2003 (14507378)	seo1Δ::URA3 / seo1-tetO
seo13	Roemer et al., 2003 (14507378)	seo13Δ::URA3 / seo13-tetO
opt7	Roemer et al., 2003 (14507378)	opt7Δ::URA3 / opt7-tetO
CAIF100 (WT)	Frohner et al., 2009 (19019164)	arg4Δ/arg4Δ, leu2Δ/leu2Δ::cmLEU2, his1Δ/his1Δ::cdHIS1, URA3/ura3Δ
sod1 (CAIF003)	Frohner et al., 2009 (19019164)	sod1Δ::cmLEU2/sod1Δ::cdHIS1
met32	This study	BWP17 met32::HIS1/met32::ARG4
met32 pAct-SEO13	This study	BWP17 met32::HIS1/met32::ARG4 RPS1::CIpACT-SEO13 URA3/ura3Δ
met32 pAct-OPT7	This study	BWP17 met32::HIS1/met32::ARG4 RPS1::CIpACT-OPT7 URA3/ura3Δ
cbf1	Biswas et al. 2003 (14659878)	Δcbf1::URA3-FLIP/Δcbf1::FRT
met4	Sanglard et al., 1996 (8891134)	ura3Δ::λimm434arg4::hisGhis1::hisGmet4::Tn7-UAU1 ura3Δ::λimm434 arg4::hisG his1::hisG met4::Tn7-URA
ssu1	Noble et al., 2005 (15701792)	Δ ssu1::CmLEU2/ Δ ssu1::CdHIS1 ∆arg4/∆arg4 URA3/∆ura3::imm434 IRO1/∆iro1::imm434 URA3/∆ura3::imm434 IRO1/∆iro1::imm434
zcf2	Homman et al., 2009 (1000783)	zcf2Δ::LEU2/zcf2Δ::HIS1 ARG4/arg4Δ leu2Δ/leu2Δ his1Δ/his1Δ URA3/ura3Δ::imm434 IRO1/iro1Δ::imm434
met32 zcf2	This study	met32Δ::LEU2/met32Δ::HIS1 zcf2Δ::SAT1/zcf2Δ::ARG4
Mnase-free strain	Tebbji et al. 2020 (33055256)	SN148 RPS1::CIpACT-3xFLAG-MNase-SV40-CYC URA3/ura3
Met32-Mnase	This study	SN148 MET32/MET32::Mnase-ARG4

### Sheet: Primers
Name	Gene	Sequence (5'→3')
Primers for knockout construction and verification
AM_ORF19.6398_KO_F1	ORF19.6398	CACTAGATTCTTCAGTTCTTGGGATCAATCATCAGAATGGCACCAGTTGCAGATACTACTAAATACGACGCTTCTCAAgaagcttcgtacgctgcaggtc
AM_ORF19.6398_KO_R1	ORF19.6398	TTGCTGTTGAGATCATAAACACATATAATTTATTTCAAATGACTACCTAAAACAATGACTAGCACTACATACACATtctgatatcatcgatgaattcgag
AM_ORF19.6398 INT FORWARD	ORF19.6398	ACATGGAACCCAAACCAAAA
AM_ORF19.6398 INT REVERSE	ORF19.6398	CAACCACACCTCTTTCAGCA
AM_ORF19.6398 EXT FORWARD	ORF19.6398	GAGAATTGGCGGAATTTTCA
AM_ORF19.6398 EXT REVERSE	ORF19.6398	TCCCACGACCAAAATGTATG
AM_ORF19.6520_KO_F1	ORF19.6520	TCTATAAAAGGAGTCCAGATGCCAAGGTTATAATACCAAGAATTTCTTTTAACATCCAAGAAAACTTGCTCCAACAACCCTTTACTACACAATGCCTGTGAgaagcttcgtacgctgcaggtc
AM_ORF19.6520_KO_R1	ORF19.6520	TGGCGTAGGATTCTGATACAACAAAAATATATTGCGAATATCTATTGTTACAATTATGTAATTAGCTTCTTCTTCTTCTATAAAGTGCTGTGGCGTATACACCTAATGGGAtctgatatcatcgatgaattcgag
AM_ORF19.6520 INT FORWARD	ORF19.6520	TAACTAGAGCTCTCATTGGT
AM_ORF19.6520 INT REVERSE	ORF19.6520	AGCAACAACACCAATAGCATA
AM_ORF19.6520 EXT FORWARD	ORF19.6520	TGGATAATAGTGGTGCCAGT
AM_ORF19.6520 EXT REVERSE	ORF19.6520	ATCTTGTTCAGTGGTGATGA
AM_MET32_KO_F1	MET32	GAAGGGGGGAATTGGAAGCTCTTTTCATAAACTAAATGCAAAATACTAACCGTAATAATAGTAATAGTAGTAAGAATAgaagcttcgtacgctgcaggtc
AM_MET32_KO_R1	MET32	TAGAAATCAATTCTGTTGATATCCATAAGTTGGAAATTCTCGTTTCACTTCATCCTCTTCATCATCATCATCATCGTCtctgatatcatcgatgaattcgag
AM_MET32_INT_F1	MET32	ACAGGAACAACAGGAACAGGA
AM_MET32_INT_R1	MET32	TCGACGAAATGACATGGGAC
AM_MET32_EXT_F1	MET32	GAAGGTAAAAGAAGAAGTAACA
AM_MET32_EXT_R1	MET32	TATATAACGTTCTCTTCAATGA
AM_MET32_F2-PDUP3	MET32	TCCCCCCGGGGGGAGTTTGACACGCAGAAATAGATTA
AM_MET32_R2-PDUP3	MET32	CGACGCGTCGATTCTGTTGATATCCATAAGTTG
AM_ORF19.6999_KO_F2	ORF19.6999	ATGGCACCAACGGCAGTGACTCAAGAACCACAAGAATTACAAGAAACAATCAAAAAATTAGCTTCTTTAAACCCAATTgaagcttcgtacgctgcaggtc
AM_ORF19.6999_KO_R2	ORF19.6999	TTAATCCAAAGACAAACCCAAAGATTCTCTTTGAGATTTTGAATTTGGATTATAATAACCAGTATCAGCTAATGAAGTtctgatatcatcgatgaattcgag
AM_ORF19.6999 INT F2	ORF19.6999	AAAGGGGAATTCGGTTTGGC
AM_ORF19.6999 INT R2	ORF19.6999	ACTTCCAACCAGTTACCGGA
AM_ORF19.6999 EXT F	ORF19.6999	ATTTCCTTCTCCTCCTCCCC
AM_ORF19.6999 EXT R	ORF19.6999	AGACGACTGATTTGAGCTATGT
AM_ SSP96_KO_F1	SSP96	ATCAAATATGGTGGAGAAAAGAATTGCTATTGTTGGAGGCGGTCCATCTGGGATAATAACCTTAAGATCTCTCTTAGAgaagcttcgtacgctgcaggtc
AM_ SSP96 _KO_R1	SSP96	TGAAATCAAGGGTTGTCTAACCAATATTGTCTTCTTCGTAAGTGTCCTCTATAAAATGCTTCTTCCCAAACAGGATTCtctgatatcatcgatgaattcgag
AM_ SSP96_INT_F1	SSP96	CCAACAACTGAACCTCACGT
AM_ SSP96_INT_R1	SSP96	TGCAAGCGAAGGATCATTGG
AM_ SSP96_EXT_F1	SSP96	GACAAAATGCATGAACACAA
AM_ SSP96_EXT_R1	SSP96	AGTTTAGTTTCCATCAAGAC
Primers for MNase tagging
AM_MET32-TAP_F	MET32	AGAAGAAGGATTTGAACATAATGATGACGATGATGATGATGATGAAGAGGATGAAGTGAAACGAGAATTTCCAACTTATGGATATCAACAGAAT GGT CGA CGG ATC CCC GGG TT
AM_MET32-TAP_R	MET32	CCTCTCACTAATTGTAAAGAGTATTGTGATATTTCTCTTATCACAATTGATCATCAATTGTAAATAAGATAAAAGCTATTATTCCAATTACTACTAAATA TCG ATG AAT TCG AGC TCG TT
AM_MET32-TAP_diagconfirm F	MET32	TGATGAAGAGGAGGAGGATGA
AM_MET32-TAP_diagconfirm R	MET32	ATTGTGGTGGTGCGGGTATA
Primers for qPCR
AM_qOPT7_F1	OPT7	GCCCATTACATGCACATTTCTC
AM_qOPT7_R1	OPT7	TCACATACTGCACAGCGTTAG
AM_qSeo13_F1	SEO13	CGAATACATTGCCTTACGTTACTG
AM_qSeo13_R1	SEO13	GCTAAACTCGGTAGACCCATAC
AM_qSSU1_F1	SSU1	GAAATTGGACATGGTGGTGTTG
AM_qSSU1_R1	SSU1	AGACCATGCTTTCATTACGATACT
AM_qZCF2_F1	ZCF1	CGTGACTCCTTGACCACATTA
AM_qZCF2_R1	ZCF1	CTCTGTAGACCGTCGTAGTTTG
AM_qCDG1_F1	CDG1	ATTGGCAACATTTGGCTCTTC
AM_qCDG1_R1	CDG1	CAATTCACCAGCAAGCATCTTTA
IK_SOD1 RT Fwd	SOD1	TGCCTTGAGAGGTTTCCATAT T
IK_SOD1 RT Rev	SOD1	TCTGGAGCACCATGTTGTTTA
AS_qAct1_F1	ACT1	GAAGCCCAATCCAAAAGA
AS_qAct1_R1	ACT1	CTTCTGGAGCAACTCTCAATTC
Primers for gene overexpression
AS_SEO13_Forw-CIPACT	SEO13	ACACTACGCGTATGGTTAATCATAAGAACTCAGGAGG
AS_ SEO13_Rev-CIPACT	SEO13	ACACTGCTAGCTTTGCTAAACTCGGTAGACCCA
AS_OPT7_Forw-CIPACT	OPT7	ACACTACGCGTATGTCCAAAGAGGCTGAATTTGTTAA
AS_ OPT7_Rev-CIPACT	OPT7	ACACTGCTAGCACTCATGGCAAAACATCTCTCC
